# DiaReport: Reproducible Workflow for Differential Expression Analysis and Interactive Reporting in DIA-based Proteomics

**DOI:** 10.64898/2026.03.10.707945

**Authors:** Andrea Argentini, Esperanza Fernández, Jarne Pauwels, Kris Gevaert

## Abstract

**Summary:** Data-independent acquisition (DIA) has become the preferred data acquisition method for mass spectrometry-based proteomics, yet, reproducible workflows for differential expression (DE) analysis and reporting results remain limited. We present DiaReport, an R package that performs precursor- and protein-level DE analysis from DIA-NN output using MSqRob and QFeatures, while generating high-quality, interactive HTML reports through Quarto. DiaReport integrates precursor data, filtering of missing values, normalization, protein summarization and statistical modeling within a single function, supporting both simple pairwise as well as complex experimental designs. The package provides structured outputs and configuration files to ensure computational reproducibility across different studies. To accommodate diverse research needs, DiaReport includes multiple reporting templates tailored to different proteomic applications. Applying DiaReport to an extracellular vesicle (EV) proteomics dataset demonstrates its ability to efficiently analyze DIA data and provide rapid insights into sample quality and protein level differences.

**Availability and Implementation:** DiaReport is an open-source R package available at https://github.com/Gevaert-Lab/diareport. The package is platform-independent and distributed under the MIT license. Reports are generated using Quarto and require only standard R dependencies. Detailed documentation, installation guides and usage vignettes are provided within the repository. The interactive HTML reports discussed in this study, including the UPS2 benchmark and EV case study, are archived on Zenodo (https://doi.org/10.5281/zenodo.18632744 and https://doi.org/10.5281/zenodo.18632731).

**Contact:** Corresponding author: Kris Gevaert.
