## Supplementary_table_S1 for "DiaReport: Reproducible Workflow for Differential Expression Analysis and Interactive Reporting in DIA-based Proteomics"

### Sheet: Sheet1
Samples (n)	Comparisons	Level	Analysis (s)	Report (s)	Total (s)	Storage	Sample_Type
8	1	protein	8	34.22	42.22	Local	Cell line/ EV
8	1	protein	14	67.18	81.18	Network	Cell line/ EV
8	1	precursor	8	42.83	50.83	Local	Cell line / EV
8	1	precursor	13	53.47	66.47	Network	Cell line / EV
8	1	protein	23	44.24	67.24	Local	Cell line / Cancer
8	1	protein	26	70.89	96.89	Network	Cell line / Cancer
46	14	protein	91	215.04	306.04	Local	Cell line / Cancer
46	14	protein	159	692.8	851.8	Network	Cell line / Cancer
138	7	protein	47	83.47	130.52	Local	Patient samples / Cancer
138	7	protein	75	190	265.17	Network	Patient samples / Cancer
